# Rapid compensatory evolution can rescue low fitness symbioses following partner-switching

**DOI:** 10.1101/2020.11.06.371401

**Authors:** Megan E S Sørensen, A Jamie Wood, Duncan D Cameron, Michael A Brockhurst

## Abstract

Partner-switching plays an important role in the evolution of symbiosis, enabling local adaptation and recovery from the breakdown of symbiosis. Because of intergenomic epistasis, partner-switched symbioses may possess novel combinations of phenotypes but may also exhibit low fitness due to their lack of recent coevolutionary history. Here, we examine the structure and mechanisms of intergenomic epistasis in the *Paramecium-Chlorella* symbiosis and test if compensatory evolution can rescue initially low fitness partner-switched symbioses. Using partner-switch experiments coupled with metabolomics we show evidence for intergenomic epistasis wherein low fitness arose from mismatched photoprotection traits and the resulting light stress experienced by non-native symbionts when in high light environments. Experimental evolution under high light conditions revealed that an initially low fitness partner-switched non-native host-symbiont pairing rapidly adapted, gaining fitness equivalent to the native host symbiont pairing in less than 50 host generations. Compensatory evolution took two alternative routes: Either, hosts evolved higher symbiont loads to mitigate for their new algal symbiont’s poor performance, or the algal symbionts themselves evolved higher investment in photosynthesis and photoprotective traits to better mitigate light stress. These findings suggest that partner-switching combined with rapid compensatory evolution will enable the recovery and local adaptation of symbioses in response to changing environments.

**Significance statement:** Symbiosis enables the formation of new organisms through the merger of once independent species. Through symbiosis, species can acquire new functions, driving evolutionary innovation and underpinning important ecosystem processes. Symbioses that breakdown due to changing environmental conditions can reform by acquiring new symbionts in a process called partner-switching but may exhibit low fitness due to their lack of coadaptation. Using a microbial symbiosis between the single-celled eukaryote *Paramecium* and the green alga *Chlorella* we show that low fitness in partner-switched host-symbiont pairings arises from mismatched photoprotection traits. However, such low fitness partner-switched pairings can be rapidly rescued by adaptive evolution, regaining high fitness in less than 50 host generations. Partner-switching coupled with rapid compensatory evolution can enable symbioses to recover from breakdown.
