## Supplementary Table S1 for "Rapid compensatory evolution can rescue low fitness symbioses following partner-switching"

### Sheet: Sheet1
Table S1. Statistical outputs for analyses associated with the figures of the main manuscript and supplementary figures. Related to Figures 1A, 1B, 2, 3, S4 & S5.
In most cases, the responses were analysed with ANOVA models, though for the growth rate per transfer (Fig S4) a linear mixed effects model was used. Light is treated as a continuous variable.
Relating to Figure 1A	ANOVA on growth rates in response to growth iradiance analysed by host and symbiont genotype
	Factor	DF	SS	MSS	F value	p value
	Host	2	0.0279	0.0139	2.262	0.10738
	Symbiont	2	0.0776	0.0388	6.297	<0.01
	Light	1	1.4919	1.4919	242.246	<0.001
	Host:Symbiont	4	0.0824	0.0206	3.345	0.0116
	Host:Light	2	0.0626	0.0313	5.084	<0.01
	Symbiont:Light	2	0.1381	0.0691	11.215	<0.001
	Host:Symbionts:Light	4	0.0887	0.0222	3.6	<0.01
	Residuals	162	0.9977	0.0062
	F-statistic: 18.81 on 17 and 162 DF, p-value: <0.001 , Adjusted R2: 0.63
Relating to Figure 1B	ANOVA on symbiont load in response to growth irradiance analysed by host and symbiont genotype
	Factor	DF	SS	MSS	F value	p value
	Host	2	5747000000000	2873000000000	10.869	<0.001
	Symbiont	2	2002000000000	1001000000000	3.787	0.0247
	Light	1	1562000000000	1562000000000	5.911	0.0161
	Host:Symbiont	4	1468000000000	366900000000	1.388	0.2404
	Host:Light	2	1639000000000	819700000000	3.101	0.0477
	Symbiont:Light	2	1649000000000	824700000000	3.12	0.0468
	Host:Symbiont:Light	4	2939000000000	734800000000	2.78	0.0287
	Residuals	162	42830000000000	264400000000
	F-statistic: 3.784 on 17 and 162 DF, p-value: <0.001 , Adjusted R2: 0.2091
	Symbiont load values were modelled by polynomial models in the form Y = ax2 +bx + c. Each coefficient was
	then evalulated by linear models to test which factors (host and symbiont genotype) signficantly affect them.
	Coefficient c (the intercept) - linear model for its response to host and symbiont genotype
	Factor	DF	SS	MSS	F value	p value
	host	2	6176000000000	3088000000000	58.47	<0.001
	symbiont	2	2199000000000	1099000000000	20.82	<0.001
	host:symbiont	4	3125000000000	781300000000	14.79	<0.001
	Residuals	36	1901000000000	52810000000
	F-statistic: 27.22 on 8 and 36 DF, p-value: <0.001 , Adjusted R2: 0.83
	Coefficient b (first coefficient) - linear model for its response to host and symbiont genotype
	Factor	DF	SS	MSS	F value	p value
	host	2	22630000000	11310000000	17.987	<0.001
	symbiont	2	6923000000	3462000000	5.503	<0.01
	host:symbiont	4	13620000000	3405000000	5.413	<0.01
	Residuals	36	22640000000	629000000
	F-statistic: 8.58 on 8 and 36 DF, p-value: <0.001 , Adjusted R2: 0.58
	Coefficient a (second coefficient) - linear model for its response to host and symbiont genotype
	Factor	DF	SS	MSS	F value	p value
	host	2	1555000000000	777700000000	13.836	<0.001
	symbiont	2	456700000000	228400000000	4.063	0.0257
	host:symbiont	4	727500000000	181900000000	3.236	0.0229
	Residuals	36	2024000000000	56210000000
	F-statistic: 6.09 on 8 and 36 DF, p-value: <0.001 , Adjusted R2: 0.48
	The polynomial models were used to calculate predictive values for the coordinates at the peak maxium.
	X max - ANOVA on the predicted X values at the peak maxium in response to host and symbiont genotype
	Factor	DF	SS	MSS	F value	p value
	host	2	165.9	82.96	9.634	<0.001
	symbiont	2	192.8	96.42	11.197	<0.001
	host:symbiont	4	474	118.49	13.759	<0.001
	Residuals	36	310	8.61
	F-statistic: 12.09 on 8 and 36 DF, p-value: <0.001 , Adjusted R2: 0.67
	Y max - ANOVA on the predicted Y values at the peak maxium in response to host and symbiont genotype
	Factor	DF	SS	MSS	F value	p value
	host	2	442300000000	221200000000	5.596	<0.01
	symbiont	2	788000000000	394000000000	9.97	<0.001
	host:symbiont	4	602500000000	150600000000	3.812	0.011
	Residuals	36	1423000000000	39520000000
	F-statistic: 5.80 on 8 and 36 DF, p-value: <0.001 , Adjusted R2: 0.47
Relating to Figure 2	ANOVA for the selection rate in reponse to light analysed by symbiont genotype and transfer number
	Factor	DF	SS	MSS	F value	p value
	Symbiont	1	0.1293	0.1293	4.773	0.034164
	Light	1	0.3436	0.3436	12.683	<0.001
	Transfer	1	0.4867	0.4867	17.966	<0.001
	Symbiont:Light	1	0.0246	0.0246	0.906	0.346134
	Symbiont:Transfer	1	0.015	0.015	0.553	0.460943
	Light:Transfer	1	0.0147	0.0147	0.541	0.465647
	Symbiont:Light:Transfer	1	0.1614	0.1614	5.958	0.018651
	Residuals	45	1.219	0.0271
	F-statistic: 6.197 on 7 and 45 DF, p-value: 4.166e-05, Adjusted R2: 0.4116
Relating to Figure 3	ANOVA for the symbiont load at 50 µE in reponse to an interaction between symbiont genotype and transfer number
	Factor	DF	SS	MSS	F value	p value
	Symbiont	1	231300000000	231300000000	3.213	0.0882
	Transfer	1	484800000000	484800000000	6.736	0.0173
	Symbiont:Transfer	1	2929000000000	2929000000000	40.689	<0.001
	Residuals	20	1440000000000	71980000000
	F-statistic: 16.88 on 3 and 20 DF, p-value: 1.055e-05, Adjusted R2: 0.6744
Relating to Figure S4	Linear mixed effect model for the response of growth rate to transfer week analysed by symbiont genotype.
	Transfer week within treatment ID were treated as random effects; symbiont genotype and transfer week were
	treated as fixed effects. lme(fixed=growth rate ~ symbiont + transfer, random = ~transfer|ID )
	Model	DF	AIC	BIC	logLik	Test	L.Ratio	p-value
	1) Symbiont + Transfer	7	-1123.77	-1098.13	568.884
	2) Symbiont	6	-1118.69	-1096.72	565.347	1v2	7.0741	0.0078
	3) Transfer	6	-1094.31	-1072.33	553.153	1v3	31.4615	<.0001
	Fixed effects	Estimate	SE	DF	T-value
	Intercept	0.281233	0.00665388	275	42.266
	SymbiontSHK	-0.0797907	0.00564837	10	-14.1263
	transfer	0.00118096	0.00038243	275	3.08804
	Random effects	SD	Correlation
	Intercept	0.0147725
	Transfer	0.000901194	-0.878
	Residual	0.0326082
Relating to Figure S5	Welch two sample t-tests within each assay point (denotoed by their transfer number),
	compairing the samples groups of the two genotypes (186b symbiont vs HK1 symbiont)
	Assay point (transfer)	DF	T-value	p value
	T0	35.785	3.5873	0.000991
	T10	45.96	-0.2613	0.795
	T20	45.072	0.30149	0.7644
	T25	45.991	0.3927	0.6964
